# Circuit to target approach defines an autocrine myofibroblast loop that drives cardiac fibrosis

**DOI:** 10.1101/2023.01.01.522422

**Authors:** Shoval Miyara, Miri Adler, Elad Bassat, Yalin Divinsky, Kfir B. Umansky, Jacob Elkahal, Alexander Genzelinakh, David Kain, Daria Lendengolts, Tali Shalit, Michael Gershovits, Avraham Shakked, Lingling Zhang, Jingkui Wang, Danielle M. Kimchi, Andrea Baehr, Rachel Sarig, Christian Kupatt, Elly M. Tanaka, Ruslan Medzhitov, Avi Mayo, Uri Alon, Eldad Tzahor

## Abstract

Fibrosis is a broad pathology of excessive scarring with substantial medical implications. The fibrotic scar is produced by myofibroblasts that interact with macrophages. Fibrosis is a complex process involving thousands of factors, therefore, to better understand fibrosis and develop new therapeutic approaches, it is necessary to simplify and clarify the underlying concepts. Recently, we described a mathematical model for a macrophage-myofibroblast cell circuit, predicting two types of fibrosis - hot fibrosis with abundant macrophages and myofibroblasts, and cold fibrosis dominated by myofibroblasts alone. To test these concepts and intervention strategies in a medically relevant system, we use a widely studied *in-vivo* injury model for fibrosis, myocardial infarction (MI). We show that cold fibrosis is the final outcome of MI in both mice and pigs and demonstrate that fibrosis can shift toward healing in regenerative settings. MI begind with an increase of myofibroblasts and macrophages, followed by macrophage decline leading to persistent cold fibrosis (only myofibroblasts). During this process, fibroblasts, unlike macrophages, acquire distinct fate changes. Using mathematical modeling we predict that targeting of the autocrine signal for myofibroblast division could block cold fibrosis. We identify TIMP1 as an autocrine cardiac myofibroblast growth factor *in-vitro*. Treatment of adult mice after MI with anti-TIMP1 antibodies reduces fibrosis *in-vivo*. This study shows the utility of the concepts of hot and cold fibrosis and the feasibility of our circuit-to-target approach to reduce fibrosis after acute cardiac injury by inhibiting the myofibroblast autocrine loop.
