## Supplementary material for "Circuit to target approach defines an autocrine myofibroblast loop that drives cardiac fibrosis": Table_S7_Macrophage_Fibroblast_Archetypes_Enriched_Genes

### Sheet: Table_SI7_A
Fibroblasts
Archetype 1			Archetype 2			Archetype 3			Archetype 4
Gene Name	P-value	Median Difference	Gene Name	P-value	Median Difference	Gene Name	P-value	Median Difference	Gene Name	P-value	Median Difference
Cxcl1	5.3575e-21	3.7436	Ly6a	8.8546e-21	2.0496	Apoe	3.8822e-25	2.4645	Comp	1.1881e-27	4.7188
Btg2	6.1491e-28	3.2282	Ly6c1	3.3745e-14	1.7368	Pdlim3	2.4414e-07	1.2611	Fmod	3.5276e-18	3.8196
Zfp36	2.3902e-27	3.2214	Pi16	2.0671e-15	1.5997	Tmem176b	3.8296e-07	1.1292	Cilp	2.1127e-20	3.8114
Nr4a1	1.4945e-21	2.6758	Lrrn4cl	1.9153e-12	1.4841	Fgl2	1.0838e-06	1.0581	Postn	3.0091e-27	3.7224
Atf3	3.6869e-13	2.6037	Cd248	1.628e-12	1.4646	Mdk	1.9364e-07	1.0312	Cthrc1	2.6092e-12	3.5002
Socs3	1.5473e-24	2.5169	Tmem100	2.7847e-10	1.4642	Trf	9.9377e-07	0.94717	1500015O10Rik	1.1833e-09	3.3871
Fosb	1.1872e-18	2.5021	Ifi27l2a	5.9433e-13	1.3453	Fbln1	1.561e-08	0.83838	Thbs4	0.00034074	3.1514
Cyr61	7.8636e-06	2.4695	Gfpt2	8.9938e-23	1.2374	Ptn	0.00013207	0.80564	Ddah1	2.9982e-11	2.9051
Mt1	4.3076e-17	2.3118	Efhd1	5.27e-10	1.1776	Mgp	5.771e-09	0.79048	Crlf1	3.045e-14	2.8961
Fos	1.1987e-21	2.0675	Ackr3	1.0434e-10	1.1216	Dbi	4.6865e-08	0.73949	Cilp2	1.2985e-05	2.5501
Jun	7.844e-21	2.0436	Mfap5	2.1833e-14	1.053	Id2	0.009612	0.70609	Ltbp2	5.7964e-17	2.3123
Ier2	2.4963e-20	2.027	Nbl1	7.1995e-06	0.99225	Gas6	3.8499e-07	0.61716	Angptl7	1.9749e-06	2.1285
Junb	7.8604e-26	1.9712	Sema3c	6.5736e-06	0.98779	Vcam1	0.0011982	0.6166	Dkk3	1.688e-12	2.0207
Cebpd	1.4844e-24	1.9091	Efemp1	0.002096	0.95234	Timp3	4.2252e-06	0.58453	Aspn	2.355e-17	1.8297
Dusp1	2.6374e-12	1.863	Adamts5	3.3038e-12	0.9424	Il11ra1	4.6971e-15	0.54907	Fn1	7.0753e-11	1.8254
Egr1	2.7032e-22	1.5706	Clec3b	4.5746e-12	0.92984	Mfap2	7.4147e-06	0.54739	Prg4	0.00020015	1.7889
Klf2	2.9569e-10	1.5574	Pla1a	2.6186e-12	0.92563	Igf1	6.9337e-05	0.50328	Rflnb	3.147e-09	1.7739
Dnajb1	5.9898e-08	1.3911	Igfbp6	2.886e-07	0.92251	Ccdc80	2.3241e-05	0.48552	Thbs1	3.149e-05	1.7416
Klf4	4.9036e-08	1.1151	Scara5	2.5869e-15	0.90824	Serpinf1	1.1995e-05	0.48298	Ctgf	4.0158e-13	1.6957
Mt2	1.9865e-05	1.0447	Cd55	9.3376e-14	0.88542	Dpt	1.249e-08	0.42702	Col12a1	1.8503e-05	1.6463
Jund	2.5755e-16	0.90868	Klf4	4.5667e-05	0.85794	Dcn	1.3878e-05	0.42611	Cd200	1.8529e-14	1.5606
Nfkbiz	9.3919e-10	0.90129	Uap1	7.3027e-13	0.79073	Cst3	0.0018491	0.35848	Cyr61	0.0011516	1.5023
Dnaja1	1.9928e-12	0.81591	Cd34	9.7827e-21	0.74854	Lum	0.00015487	0.3562	Timp1	5.7173e-10	1.4918
Id3	0.00025918	0.73154	Pcolce2	4.4315e-11	0.74151	Maged2	0.0012911	0.31613	Itgbl1	7.3323e-16	1.437
Gem	6.792e-07	0.71902	Tppp3	0.00090852	0.71152	Fth1	7.5278e-05	0.30506	Col8a2	0.00022101	1.4315
Lpl	1.1953e-05	0.66418	Thy1	0.00027671	0.70704	Itm2b	4.2112e-07	0.29227	Sparc	3.7802e-26	1.4274
Phlda1	1.4813e-06	0.60283	Anxa3	9.8776e-10	0.69586	Csrp1	0.00033651	0.27849	Cst3	1.4517e-21	1.4123
Hspa8	2.682e-08	0.5637	Crip1	1.1219e-09	0.6665	Slc16a2	2.8608e-05	0.25523	Loxl3	1.9824e-13	1.3839
Errfi1	4.8093e-05	0.54637	Fbln2	4.365e-09	0.66449	Rps3a1	0.0057043	0.17677	Col8a1	1.2182e-13	1.3365
Hsp90aa1	1.6578e-05	0.53461	Fbn1	4.2193e-11	0.65653	Bmyc	0.0001066	0.16925	Frzb	7.9456e-13	1.2529
Ier5	4.4983e-06	0.509	Ppp1r14b	2.4283e-07	0.62278	mt-Nd2	0.0009077	0.1446	Pamr1	0.036584	1.1979
Nfkbia	2.2374e-05	0.49176	Ugdh	0.0010344	0.58987	Rps6	0.00049544	0.14206	Mgp	4.771e-13	1.1893
Smoc2	0.00051775	0.44175	Axl	6.6216e-14	0.58173	Tubb5	0.036652	0.12854	Fibin	1.5584e-11	1.1455
Lamb1	0.00059425	0.43035	Actg1	5.591e-08	0.54716	Ctsl	0.0055869	0.1255	Col1a1	1.843e-23	1.1377
Spry1	0.0017993	0.42558	Capg	3.8433e-05	0.53621	2010111I01Rik	0.001959	0.12383	Cpe	0.00016905	1.1276
Ndufa4l2	0.0020714	0.39382	S100a6	1.2461e-11	0.48355	Cpq	0.012087	0.11669	Col5a2	3.5536e-19	1.1074
Ccnl1	9.0706e-06	0.38109	Carhsp1	6.2585e-09	0.47263	Ifi27	1.1926e-05	0.11312	Pam	4.8871e-13	1.065
Ifitm3	2.2701e-05	0.35837	Ahnak2	8.1017e-08	0.45208	Por	4.8518e-06	0.112	Col1a2	4.1409e-23	1.0419
Klf6	0.0016546	0.35415	Fstl1	1.6862e-09	0.43645	Rpl28	0.019346	0.11107	Pdgfrl	4.6922e-13	1.0214
Ppp1r15a	0.00014254	0.33967	S100a10	1.7564e-07	0.42861	C4b	2.7158e-05	0.10675	Abi3bp	3.0013e-09	1.009
Ar	9.0877e-05	0.33398	Tnfaip2	3.0444e-06	0.42705	Atp5b	0.021004	0.10427	Lox	2.4526e-08	0.9743
Ngf	0.019687	0.31901	Vcan	0.00012512	0.41928	Tmem176a	8.6464e-06	0.09475	Igfbp7	6.6997e-22	0.92449
Btg1	0.0045697	0.30852	Ebf1	4.8692e-06	0.41146	Rbp1	0.03037	0.09288	Serpinf1	1.2618e-17	0.88674
H2-Q4	0.00031484	0.30766	Zfp385a	2.3863e-07	0.40269	Oat	0.012251	0.08883	Mfap5	2.4253e-10	0.8784
Nnmt	0.0024922	0.2759	Jpt1	4.9197e-10	0.3965	Ccl19	2.9409e-05	0.07475	Rasl11b	6.2169e-05	0.77223
Zfp36l1	2.1383e-06	0.25772	Gda	0.0029728	0.39526	Rpl11	0.019061	0.07207	Col14a1	0.0001968	0.75755
Cp	8.9189e-05	0.25743	Selenbp1	0.0050473	0.39476	Cpe	0.00011097	0.06585	Fstl1	3.4069e-11	0.68241
Sat1	0.00029851	0.25487	Fndc1	0.042603	0.37422	Enpp2	0.017961	0.064255	Ecm2	7.1707e-11	0.6579
C1s1	0.0096823	0.24539	Cavin3	8.9167e-12	0.36606	Cdc42ep3	0.00068807	0.054615	Col3a1	1.7153e-09	0.64865
Ubc	1.5503e-05	0.24238	Tmsb10	1.5698e-05	0.34967	Lrpap1	0.0027453	0.050195	Nbl1	0.0027612	0.60143
Nid1	0.00032441	0.23883	Anxa1	3.9252e-09	0.34759	Ggh	0.012702	0.048865	Enpp1	0.040616	0.56961
Atf4	0.0034382	0.21763	Ramp2	0.010292	0.33498	Aldoa	0.039424	0.042935	Prelp	2.7249e-07	0.56485
Coq10b	9.0405e-05	0.20772	Creb5	0.033187	0.32839	Prdx4	0.004243	0.04196	Actn1	2.564e-06	0.55874
Serpinh1	0.0043793	0.20568	Loxl2	2.3528e-05	0.32701	Srrm2	0.016425	0.039975	Ccnd2	9.9445e-06	0.54763
H3f3b	0.00016255	0.20097	Lsp1	3.4433e-06	0.3242	Fuca1	0.0029704	0.03884	Srpx2	9.319e-11	0.54737
Tnfaip2	0.00037936	0.1943	Dbn1	9.3215e-09	0.32386	Tecr	1.5324e-06	0.03794	Olfml2b	0.01163	0.54518
Col4a1	0.0054589	0.17046	Emp3	3.599e-12	0.32357	Bsg	0.00096308	0.03775	Bgn	5.1969e-16	0.54073
Hspg2	0.030351	0.163	Oaf	0.00010464	0.32094	Ginm1	0.0051465	0.036235	Itih5	6.2429e-07	0.53409
H2-D1	0.039883	0.15775	S100a16	2.315e-08	0.31455	Son	0.0015511	0.03622	Gm42418	3.6467e-07	0.48861
Col5a3	0.031463	0.13359	Uqcc2	2.1904e-09	0.31061	Chchd2	0.0091254	0.03186	Plod2	2.1722e-08	0.48058
Pnrc1	3.6279e-06	0.12624	Prr13	1.0429e-05	0.30649	Pfdn5	0.030083	0.026775	Itgb5	1.1833e-09	0.48049
Lama2	0.0047229	0.12073	Dpt	1.2009e-05	0.30365	Rnh1	0.039185	0.016045	Fndc1	0.0029899	0.4763
Litaf	0.0093488	0.11894	Anxa2	3.2796e-06	0.3019	Nenf	0.0031681	0.014315	Lmo4	1.1681e-06	0.4648
Ptma	0.02381	0.10104	Rhoc	4.1342e-07	0.2826	Ankrd12	0.042347	0.01015	Hspa5	6.6466e-05	0.45615
Cdkn1a	0.0055568	0.094695	Sulf2	0.009301	0.28003				Ckb	7.1319e-06	0.44993
Gm12840	0.00050767	0.06105	Serpinb6a	4.2713e-06	0.26645				F2r	1.9248e-05	0.44118
Klf13	0.02642	0.05082	Crip2	0.00028491	0.26441				Ctsd	3.7344e-11	0.44024
Tpm3	8.8726e-05	0.04522	Timp2	5.1936e-09	0.26285				Plat	0.003826	0.42901
Slc39a7	0.029403	0.043835	S100a11	8.4822e-08	0.25929				Tgfb3	6.3572e-05	0.42225
Bag3	1.0879e-06	0.040285	Tcf21	0.0029222	0.24102				Mmp2	5.883e-11	0.42218
Bhlhe40	0.0058419	0.036395	Heg1	0.00043256	0.22178				Nupr1	2.5794e-07	0.41841
Tapbp	0.0076052	0.03578	Pmp22	2.0248e-05	0.22149				Fbn1	0.00069124	0.41108
Tnfaip6	0.00078048	0.0353	Lamc1	0.0026475	0.21426				Fbln5	4.5177e-05	0.39892
Sash1	0.020073	0.032375	Qpct	0.013648	0.20956				Ptgis	2.1286e-08	0.39821
Zfand5	0.0019673	0.03134	Tubb6	0.0080307	0.2088				Rbp1	4.6906e-07	0.39554
Pim1	0.00057901	0.029605	Vat1	1.3226e-05	0.20395				Lgals1	1.709e-06	0.38745
1810037I17Rik	0.029912	0.027945	Bmp1	0.00055014	0.20382				wpre-zsgreen	0.00055736	0.37444
Sertad1	5.8949e-05	0.027525	Tspo	0.00062009	0.19738				Col4a2	1.1302e-06	0.37246
Ifrd1	0.0080967	0.026975	Glipr2	0.010943	0.19274				Emp1	8.9722e-10	0.36273
Txn1	0.025546	0.020745	Tpm4	6.0646e-06	0.18707				Tspan6	0.0081509	0.34112
Mcl1	0.00047672	0.009215	Ddr2	0.00090119	0.17966				Ctsk	0.00023196	0.34054
			Gpx1	0.0074866	0.1745				Serpine2	0.01219	0.2944
			Ahnak	1.0026e-05	0.1734				Dok1	7.41e-05	0.29415
			Pfn1	5.4666e-07	0.17332				Tm4sf1	0.0088611	0.28744
			Tuba1a	0.02859	0.17317				Foxp1	0.002768	0.28145
			Plac9b	0.014026	0.17268				Pls3	2.9377e-09	0.27416
			Rhoa	1.0539e-05	0.17151				Malat1	0.00093837	0.26248
			Camk2n1	0.038402	0.16567				Aebp1	0.0061732	0.26145
			Calm1	5.547e-05	0.14574				Cyb5r3	2.7169e-08	0.25461
			Klf3	0.0033777	0.13809				Lhfp	2.468e-06	0.25198
			Clic4	0.011739	0.13801				Phlda3	0.004435	0.24819
			Cast	5.8636e-05	0.13784				Dhrs3	0.013552	0.24771
			Medag	0.016881	0.13584				mt-Nd3	4.0318e-05	0.24214
			Atp5b	0.00088113	0.13389				Ctsl	0.0017538	0.23186
			Gapdh	0.0010766	0.1323				Hsp90b1	4.1428e-05	0.22512
			Clic1	0.0010872	0.12883				Calr	0.00015899	0.22348
			Pdpn	0.0062157	0.12824				Dpysl3	8.1272e-05	0.22107
			Sptbn1	0.00018648	0.12687				Tmem45a	0.00020155	0.21942
			Rnase4	0.00055219	0.12557				Chpf	2.6503e-05	0.21484
			Ftl1	0.03259	0.11992				App	5.01e-05	0.19989
			Ran	0.022046	0.11884				Dstn	0.00018463	0.19914
			Cavin1	0.00028243	0.11589				Loxl1	0.0012444	0.19827
			Plpp3	0.0095281	0.10637				Plpp3	9.5479e-06	0.19775
			Cltb	0.00017265	0.10509				Pdia6	0.00040863	0.19601
			Cfl1	0.0030416	0.10485				Wwtr1	0.00092582	0.18962
			Arl6ip5	0.0013618	0.10093				Col5a1	0.00017492	0.18684
			S100a13	0.00010165	0.099265				Col4a1	0.016743	0.18652
			C1qtnf7	0.0092128	0.09579				Ctnnb1	4.8771e-05	0.18567
			Lrp1	0.026814	0.09407				Col6a2	0.00013897	0.17417
			Triobp	0.0011334	0.093645				Gxylt2	0.00026122	0.17229
			Eif5	0.006763	0.093555				Ldha	2.9868e-05	0.17061
			Tax1bp3	0.021257	0.09035				Pkd2	0.00016536	0.16311
			Rap1a	0.020851	0.08475				Mfge8	0.0018952	0.16067
			Arpc1b	0.0032859	0.08347				Lmna	7.8728e-06	0.15215
			Sdcbp	0.0011628	0.078055				Itgb1	9.5229e-05	0.14665
			Ybx1	0.0018318	0.07357				Skil	0.023469	0.13875
			Vps29	0.025612	0.069025				Pdia3	4.1595e-06	0.13163
			Lpar1	0.0010316	0.066555				Serf2	0.0062729	0.12894
			Mrpl33	0.027797	0.066285				Ppic	0.00018798	0.12265
			Capns1	0.00032316	0.063605				2022-09-07	2.0647e-08	0.12009
			Metap2	0.010217	0.06164				Ltbp4	0.035362	0.11797
			Fkbp2	0.0015538	0.05714				Aig1	0.018206	0.11126
			Pdlim1	0.032857	0.05628				Creb3l2	0.041537	0.1108
			Rpn2	0.0044771	0.05435				Pkd1	0.039232	0.10858
			Cd47	0.021385	0.053975				Rpl27	0.01966	0.10846
			Esd	0.043041	0.05332				Ywhah	0.0043862	0.10648
			Psme2	0.028408	0.051235				Wls	3.9623e-05	0.10147
			Sntb2	0.0040974	0.04717				Atp6ap2	0.020357	0.095505
			Gnas	0.00091261	0.046855				Ap3s1	0.013177	0.09532
			Nme1	0.041087	0.046135				Mpzl1	0.0062443	0.094245
			Xbp1	0.020493	0.04582				Bcap31	0.027922	0.09303
			Ccdc12	0.00027137	0.045				Hexa	0.00015931	0.088775
			Pttg1ip	0.010632	0.04453				Rcn3	0.0053667	0.083105
			Eif4g2	0.0083777	0.04291				Fkbp7	0.012112	0.075835
			Gnb2	0.0047975	0.042845				Eif4a2	0.0038505	0.069465
			Erh	0.015979	0.041855				Hypk	0.0081813	0.069195
			Trim35	0.027477	0.041315				Npdc1	2.6897e-08	0.06727
			Calu	0.013495	0.038225				Canx	0.014233	0.066555
			Uqcrq	0.0021989	0.037615				Slc25a5	0.036024	0.06599
			Smim14	0.0039881	0.037545				Smpdl3a	0.0052109	0.060685
			Smdt1	0.011326	0.036295				Atp5e	0.0029341	0.057495
			Pdcd6	0.038922	0.03514				Rcn2	0.0027431	0.05732
			Ywhae	0.024013	0.03432				P3h3	0.0054085	0.05572
			Snapc5	0.015545	0.03379				Txndc5	0.013223	0.05356
			Ssu72	0.033146	0.033295				Dst	0.015163	0.05128
			Lsm4	0.038946	0.032435				Pcbp1	0.0045054	0.049865
			Psmb5	0.00030377	0.032015				Ppib	0.0013701	0.04905
			Gnai2	0.0031296	0.03046				Ccser2	0.0020298	0.04346
			Rsu1	0.00046301	0.02638				Reep5	0.042296	0.037235
			Arpc2	0.010833	0.026065				Iqgap1	0.0041235	0.031755
			Rnh1	0.016212	0.02474				Arpc2	0.0013047	0.030805
			Cox6a1	0.0015754	0.02407				Minos1	0.0067323	0.02754
			Capzb	0.0015232	0.023915				Lman2	0.013957	0.02457
			Hnrnpf	0.015947	0.023905				Ppp1cb	0.0081147	0.0239
			Mrpl52	0.0066512	0.023855				Vcp	0.041839	0.02374
			Ap2m1	0.022906	0.022355				Tmed9	0.015331	0.023315
			Fgfr1	0.0021623	0.022315				Fgfr1	0.024713	0.023095
			Arf5	0.014243	0.02178				Sdf4	0.041212	0.02279
			Hnrnpa3	0.022532	0.021055				Selenof	0.03897	0.022535
			Bag1	0.031782	0.020995				Leprot	0.019515	0.01399
			Bin1	0.040297	0.01913
			Cadm3	0.0084273	0.01905
			Ndufa3	0.026745	0.018615
			Rer1	0.0056868	0.018535
			Dynlrb1	0.037357	0.01411

### Sheet: Table_SI7_B
Macrophages
Archetype 1			Archetype 2			Archetype 3			Archetype 4
Gene Name	P-value	Median Difference	Gene Name	P-value	Median Difference	Gene Name	P-value	Median Difference	Gene Name	P-value	Median Difference
Chil3	1.2668e-10	4.2254	Cd209a	0.04411	3.3086	Dcn	1.3625e-15	2.8426	Pf4	2.0759e-13	3.3095
Thbs1	9.9214e-06	2.6784	H2-Eb1	4.7751e-10	2.1358	wpre-zsgreen	1.5281e-13	2.6693	Cxcl2	0.0052368	3.1838
Ifitm6	1.0003e-15	2.4929	H2-Ab1	4.479e-12	2.0767	Bgn	1.4758e-14	2.6166	Folr2	4.1597e-11	2.9021
Slpi	0.00016964	2.1845	Cd24a	0.00033596	1.7051	Cygb	1.3692e-12	2.6139	Cebpb	3.8758e-06	2.1108
Cebpb	0.015306	2.1831	H2-DMb1	3.8293e-11	1.4095	Igfbp7	2.5858e-21	2.5511	F13a1	1.9895e-12	2.0799
Il1b	5.2808e-05	2.1273	H2-DMb2	0.0080721	1.4025	Smoc2	6.7189e-05	2.4723	Ltc4s	9.6699e-08	2.0694
Gsr	2.8332e-12	2.0714	Cd74	2.4107e-10	1.358	Col3a1	4.7875e-10	2.4268	Fcrls	1.0236e-13	2.0226
Ms4a4c	1.7584e-09	2.0386	S100a11	7.4343e-11	1.0408	Col1a1	2.268e-13	2.3734	Marcksl1	3.4219e-09	1.9465
Mgst1	3.2967e-13	1.7473	Crip1	9.5638e-09	0.97751	Col1a2	1.0207e-08	2.3141	C1qc	3.1983e-13	1.9064
Cd177	8.4112e-06	1.6697	H2-DMa	8.7762e-08	0.88875	Sparc	3.9386e-17	2.2629	Ccl12	0.047941	1.9001
Sell	0.00060509	1.612	Gm2a	2.2033e-08	0.79142	Lhfp	1.4581e-09	2.1853	Cbr2	1.1806e-09	1.864
S100a4	5.7207e-12	1.5712	Bcl2a1d	0.0027793	0.74329	Htra3	1.5028e-06	2.1752	Gas6	1.0047e-14	1.8238
Tmsb10	1.8161e-16	1.5109	H2-Oa	0.082941	0.73598	Sparcl1	1.1166e-16	2.1217	Selenop	1.4948e-14	1.8226
Smpdl3a	1.1466e-12	1.5009	Syngr2	7.9435e-06	0.71352	Ccdc80	6.016e-05	2.0687	Apoe	2.4553e-14	1.8181
Sirpb1c	1.5807e-07	1.4303	Lsp1	1.1706e-08	0.70995	Gpx3	4.5277e-13	2.0306	Hmox1	3.063e-05	1.785
Samhd1	3.0147e-16	1.3987	Actg1	3.6138e-09	0.70835	Serpinh1	1.6739e-17	2.0139	Cd83	9.7136e-08	1.7735
Ifitm3	2.6439e-17	1.3521	Itgb7	2.5214e-05	0.68527	Pdgfra	0.0015979	1.9716	Atf3	2.0717e-05	1.7247
Cd14	0.013085	1.3385	Plbd1	4.7063e-06	0.67105	Col15a1	1.2129e-07	1.9642	Jun	1.9946e-09	1.6906
Ccl6	1.9645e-11	1.3328	Ckb	0.0018911	0.57734	Gsn	6.8137e-11	1.9229	C1qa	6.5463e-12	1.6892
Lgals3	9.7921e-15	1.3074	Cd52	3.8077e-06	0.57287	Fstl1	1.0627e-07	1.897	Ier3	2.0383e-08	1.6421
Ccr2	2.0677e-06	1.2781	Ciita	0.062228	0.53952	Ltbp4	2.6702e-15	1.8846	C5ar1	1.7645e-14	1.5326
Btg1	1.3138e-12	1.1676	Cytip	0.010743	0.53651	Mgp	5.0706e-11	1.8647	Mrc1	8.5537e-15	1.5019
Plaur	8.4932e-11	1.1549	H2afz	8.1727e-09	0.53233	Col6a1	2.8898e-07	1.8219	Dab2	1.2166e-12	1.4459
Ccl9	4.6489e-09	1.0902	Rpl14	1.2298e-09	0.46689	Mfap5	9.4333e-08	1.7944	Cd14	0.00055686	1.4119
Srgn	7.4343e-11	1.054	Rps28	0.0017595	0.44639	Dpt	5.2578e-08	1.6859	Wfdc17	5.4136e-09	1.3856
Slc16a3	0.0053503	0.97419	Rpl41	1.6208e-06	0.43652	Fbln2	1.5401e-06	1.64	Mt1	3.8636e-09	1.3815
S100a6	1.9648e-10	0.96454	Sub1	1.488e-09	0.43564	Timp3	4.8117e-09	1.6291	Egr1	0.00040185	1.3402
Anxa2	3.0828e-09	0.95448	Rplp0	9.3583e-09	0.43129	Gas1	0.0011137	1.6221	Cd63	1.2037e-10	1.2644
Emb	4.4919e-12	0.91395	Rps2	7.0843e-10	0.43059	Col4a1	1.4012e-05	1.6083	Zfp36	1.2266e-09	1.2589
Ifitm2	1.0034e-12	0.90524	Rps6	2.7904e-09	0.40792	Lum	1.1908e-10	1.6039	Nfkbiz	3.4774e-05	1.2581
Glipr2	0.0063971	0.88439	Vasp	0.00015075	0.40737	Crip2	7.8157e-14	1.5494	Stab1	8.0266e-13	1.2354
Ltb4r1	0.0059744	0.8835	Ccnd1	0.048497	0.40073	Nfib	0.00010009	1.5413	Jund	9.5178e-09	1.1928
Actg1	1.491e-13	0.87189	Rps11	2.6743e-06	0.39949	Abca8a	0.01348	1.5294	Trf	1.011e-13	1.1726
Wfdc17	3.1918e-05	0.86069	Rps18	1.4361e-09	0.39624	Serping1	5.0568e-10	1.5024	Lgmn	8.835e-12	1.1249
Cytip	8.4702e-11	0.85974	Rpl13	2.2665e-08	0.38377	Zbtb20	4.7205e-17	1.4389	Cd38	0.025851	1.1134
Capg	3.5341e-09	0.83347	Btg2	0.063792	0.37672	Eln	0.045109	1.3773	Dusp1	5.941e-10	1.1099
Cd44	4.404e-08	0.81195	Rpl3	1.4626e-07	0.36458	Cald1	2.6332e-05	1.3303	Fosb	1.1456e-06	1.0593
Nfil3	1.0362e-05	0.78918	Rps3a1	9.8072e-07	0.35923	Fbln5	0.0058563	1.3185	Sdc4	0.0052235	1.0493
Itgb7	5.0376e-05	0.71691	Rpl35	0.0054524	0.35555	Nid1	0.0020569	1.2975	Timp2	8.8409e-10	1.0461
Anxa1	1.0568e-06	0.66593	Eef1b2	5.1198e-07	0.34486	Sptbn1	3.4813e-15	1.2926	Nfkbia	1.7656e-07	1.0183
Pkm	6.5896e-10	0.65895	Rpl12	3.1296e-05	0.34103	G0s2	0.023776	1.2913	Ppp1r15a	2.9181e-05	1.0122
Emilin2	2.2587e-07	0.62124	Cbfa2t3	0.051556	0.34049	Rarres2	7.1671e-07	1.2834	Maf	4.5931e-11	0.99145
Crip1	0.00057051	0.61512	Dennd4a	0.018152	0.33999	Cd34	1.5286e-10	1.2803	Pltp	1.2543e-07	0.99141
S100a11	7.8114e-07	0.59971	Rps7	1.2376e-07	0.31982	Ogn	0.0005185	1.2798	Igf1	9.0643e-11	0.96819
Pim1	0.00032406	0.59405	Psmb8	9.6454e-07	0.31936	Gpm6b	3.2057e-06	1.2697	Junb	3.8437e-10	0.96006
Ms4a6b	0.0021054	0.58797	Rpl39	9.0992e-07	0.30942	Serpine2	0.0034407	1.236	Glul	1.8871e-09	0.95128
Samsn1	0.00010868	0.56466	Ezr	0.074866	0.30694	Hspg2	1.7059e-09	1.2185	Ctsb	1.0367e-12	0.94824
Zbp1	0.02888	0.5551	H2afy	4.335e-06	0.30512	Gng11	2.239e-09	1.2031	Ifi27l2a	3.3702e-07	0.92271
Slfn2	3.1868e-06	0.54715	Rpl32	1.6134e-05	0.30295	Entpd2	0.00052325	1.2027	Fcgrt	1.084e-08	0.9172
Tgfbi	1.2528e-05	0.53418	Rpl23a	7.2048e-06	0.30194	Igfbp4	2.8831e-12	1.1917	Blvrb	2.087e-09	0.91279
Prdx6	7.3593e-05	0.51914	Rps19	5.0048e-09	0.29967	Fxyd1	0.0042207	1.1862	Ctsd	6.8113e-09	0.87967
Isg15	0.068928	0.51302	Rps8	1.1245e-06	0.29308	Loxl1	0.0015934	1.1834	Itm2b	1.3028e-14	0.87878
Sec61g	9.5348e-06	0.45653	Rpl18a	0.00019992	0.28574	Crispld2	0.00017527	1.174	Serinc3	4.7082e-11	0.87003
Ctss	1.307e-08	0.45594	Actb	0.0040029	0.28298	Bicc1	0.009881	1.1642	Pmp22	9.6716e-10	0.86397
Eno1	7.3719e-05	0.45468	Rpl21	3.4099e-05	0.28188	Tm4sf1	2.9341e-07	1.1507	Igfbp4	3.5647e-07	0.81717
Mrpl33	4.5068e-08	0.45156	Rpl28	2.8586e-07	0.27979	Cfh	2.315e-08	1.1421	Rnase4	1.6893e-07	0.78338
Aldh2	0.0019765	0.43961	Ywhah	0.0064289	0.26856	Mmp2	0.0018041	1.1388	Serpinb6a	6.686e-07	0.78073
Sub1	3.3702e-07	0.42426	Cnn2	0.000153	0.26524	Fbln1	0.0097186	1.1249	Gadd45b	0.00067412	0.77216
Npc2	6.7623e-10	0.41136	Cst3	0.052644	0.26461	Ebf1	0.010959	1.1143	Btg2	9.8095e-06	0.73407
Ninj1	0.00070815	0.41005	Rpl15	1.4856e-07	0.26374	Egr1	0.0011529	1.109	Ms4a6d	0.0038301	0.73345
Nupr1	0.073344	0.39835	Rpl8	7.9208e-05	0.26234	Cd63	4.0632e-06	1.1082	Ctsc	1.4868e-08	0.723
Fosl2	0.00029577	0.38879	Mpc1	0.0045824	0.25948	Sdc2	0.00062733	1.0979	Txnip	0.0041238	0.71684
Dnajb9	0.045328	0.38481	Rps26	8.6833e-10	0.25732	Lamc1	1.4108e-09	1.0899	Zfp36l1	3.4282e-05	0.69369
Gmfg	1.3207e-06	0.38129	Rpl4	7.4905e-07	0.25247	Dpep1	0.0011185	1.066	Ubc	3.9696e-07	0.67094
Trim30a	0.024808	0.37794	Rps5	3.3557e-07	0.25019	Prelp	3.4221e-05	1.0578	Adgre1	1.5339e-09	0.66125
Gyg	0.031461	0.37251	Cycs	0.0095018	0.23702	Clec3b	0.0026805	1.0308	Cfh	0.023979	0.62721
Arhgdib	2.7444e-10	0.36932	Rps27	0.00027196	0.22954	Igfbp6	0.0043588	1.0204	Aif1	1.0965e-05	0.61819
Ccnd3	0.011712	0.36895	Eif3f	0.0046177	0.22884	S100a16	1.4757e-07	1.0141	Grn	1.9922e-11	0.61449
Alox5ap	6.6159e-07	0.35404	Rps13	1.6496e-05	0.22576	Lpl	8.2124e-09	1.0089	Ninj1	7.095e-06	0.61193
Ncf4	4.3243e-05	0.34255	Ldha	0.0060569	0.22351	Gm42418	2.8558e-05	1.0057	C3ar1	0.0012672	0.58797
Psma7	4.2883e-07	0.33716	Rps27l	0.00077185	0.22177	Ace	0.0051449	0.98492	Wwp1	0.0026805	0.58753
Rps28	0.0026589	0.33552	Rps15a	2.1409e-05	0.22156	Nedd4	0.00015125	0.97995	Dnaja1	0.0012174	0.57312
Camkk2	0.04246	0.33391	Ptms	8.7169e-08	0.21885	Fxyd6	2.0831e-05	0.9732	Hpgds	1.1888e-07	0.54711
Tagln2	0.024808	0.33133	Rpl27a	1.5751e-06	0.21817	Cp	0.012935	0.96162	Trem2	0.00032355	0.53909
Crem	0.063792	0.32985	Rpl37	2.3111e-05	0.21785	Pi16	5.7177e-07	0.95918	Lilr4b	4.0632e-06	0.53556
Lrrfip1	0.00019074	0.32814	Rpl27	5.2076e-05	0.21766	Slc43a3	0.0029631	0.90742	Ehd4	2.396e-13	0.52972
Ms4a6d	0.01427	0.3261	Atox1	0.00012651	0.21709	Pmp22	9.7665e-07	0.895	Nfkbid	0.029333	0.5297
Esd	4.3863e-06	0.3179	Rps23	0.00031157	0.2132	Ramp2	7.3347e-07	0.8941	Malat1	4.0152e-05	0.50691
Rpl35	0.00041641	0.31672	Uba52	0.0017669	0.21246	Plpp3	0.00074156	0.88782	Ier5	0.00015759	0.49155
Rpl36al	0.0021817	0.31438	Rpl11	1.1131e-05	0.21055	Ctsl	1.3322e-08	0.88767	Lgals1	0.00013452	0.48842
Neat1	0.024416	0.30592	Tap1	0.00073389	0.20961	Mxra8	0.00098761	0.86754	Ehd1	0.00385	0.48722
Tspo	7.0262e-05	0.30299	Sh3bgrl3	3.9296e-06	0.20858	Pcolce	1.0444e-09	0.86272	Tnfaip3	0.066108	0.48245
Rps27	0.00025116	0.29962	Ube2s	0.0023546	0.20764	Cd9	0.00024326	0.83652	Ubb	3.8246e-08	0.45687
H2afj	0.00024996	0.29329	Rpl38	0.0019846	0.20522	Gas6	0.014713	0.82868	Fcgr2b	1.8289e-05	0.44277
Cox17	0.012569	0.28797	Rpl36	1.667e-07	0.20356	Rnase4	6.5189e-07	0.82703	Adrb2	0.07282	0.4413
Sem1	9.6918e-08	0.28515	2022-09-06	0.051553	0.19555	Tcf4	2.4724e-08	0.82532	Cstb	0.018576	0.4339
Cd53	3.8067e-09	0.27847	Rbm3	0.0025537	0.19452	Cavin3	9.5631e-05	0.81247	Hexa	7.6976e-07	0.43065
Cycs	1.2348e-07	0.27693	Gm11808	0.0093672	0.1942	Selenom	7.1393e-10	0.80781	Cltc	6.9201e-06	0.3947
Gpx4	3.5817e-06	0.26497	Rps25	5.2624e-05	0.19191	Rhoj	0.00019863	0.80584	Smagp	1.2181e-05	0.38819
Ptpn1	0.03264	0.25543	Rpl9	0.00050217	0.18525	Rcn3	2.2944e-05	0.79488	Cfp	0.022202	0.3838
Rac2	2.3966e-05	0.24887	Rps3	3.8618e-05	0.1818	Cavin1	0.0052633	0.76762	Zfhx3	0.051214	0.38256
Rpl27	5.5747e-06	0.24492	Rpl6	6.9661e-05	0.18117	Rbp1	4.0732e-07	0.73874	Ctsl	0.044716	0.38056
Ndel1	0.0036592	0.23939	Rps16	9.121e-05	0.17427	Serpinf1	0.00022707	0.73522	Fcgr3	7.0543e-06	0.37415
Mpeg1	6.1422e-05	0.23792	Rack1	0.052644	0.17419	Nfia	0.023249	0.72289	Rps28	0.0069739	0.37221
Csf2rb	0.065209	0.23544	Rpl37a	0.0027755	0.16763	Emp1	7.883e-06	0.71163	Rps29	2.5032e-05	0.36341
H2afz	0.0020711	0.23316	Rpl36a	1.076e-05	0.16564	Adamts5	0.0075508	0.70579	Fcgr1	0.010189	0.35859
Pgd	0.0019602	0.23225	Eef1g	5.5387e-07	0.15718	Tsc22d1	0.017482	0.69854	Rgs10	0.00020252	0.35625
Arpc2	1.4084e-07	0.22432	Rpl35a	0.00049532	0.15694	Heg1	0.0011397	0.6814	Stard8	0.048824	0.33939
Ethe1	0.058266	0.22291	Rpl5	0.0015106	0.15649	Cebpd	0.0007263	0.62553	Tmem106a	0.0011413	0.33403
Txn1	0.0087295	0.22099	Rps15	0.00706	0.15582	Gstm1	1.6643e-06	0.62478	Neat1	0.083231	0.33099
Tmed5	3.8686e-07	0.21873	Rpl26	0.0031791	0.15531	Axl	7.6617e-08	0.60698	App	6.0264e-05	0.33032
Atp6v1b2	0.066289	0.21307	Rpl13a	7.7204e-05	0.1512	Tns1	0.0037218	0.60037	Zfp36l2	0.078819	0.32642
Shisa5	2.5472e-07	0.21303	Atp1a1	0.02891	0.14756	Nav1	1.2675e-06	0.58819	H2-Q4	7.3845e-05	0.32436
Tpd52	0.00075488	0.21004	Npm1	0.00038538	0.14337	Lgals1	0.00015426	0.57917	Lamp2	0.00061891	0.31729
Eif4a1	0.01139	0.20941	Set	9.2766e-05	0.14256	Zfp36l1	0.0061175	0.56663	H3f3b	7.3846e-05	0.31326
Idh1	0.035648	0.20898	Atp5e	6.8004e-05	0.14164	Ecm1	0.0019656	0.5527	mt-Nd4	0.0016114	0.30703
Ahnak	0.013604	0.20658	Rpl24	0.0018806	0.13137	Vwa1	0.018885	0.53355	Pla2g7	0.066895	0.28199
Psme2	0.0041666	0.19266	Nap1l1	0.01874	0.12774	Malat1	1.7956e-05	0.51404	Nrp1	0.00025357	0.27954
Sec61b	0.00024287	0.18625	Eef1a1	0.0076713	0.12598	mt-Cytb	3.8505e-11	0.4977	Rab3il1	0.00030429	0.27946
Rpl39	0.010177	0.18529	Hnrnpa1	0.016555	0.12505	Col4a2	0.012891	0.48875	Lgals3bp	0.072105	0.27664
Diaph1	0.060977	0.1836	Naca	0.030569	0.12219	Klf9	0.0021996	0.48808	Mef2c	0.0046236	0.2739
Lyn	0.00022059	0.18226	Cox6c	0.04217	0.11919	H1f0	2.1331e-05	0.45411	Itgb5	0.011377	0.26961
Xbp1	0.0057547	0.17466	Rpl34	0.00040939	0.11258	Tuba1a	5.0389e-06	0.44582	Ptpn18	6.7753e-06	0.26242
Pabpc1	0.0021698	0.17103	Rpl31	8.6099e-05	0.10945	Tnxb	0.060527	0.4319	Pnrc1	0.0001505	0.26156
Coq10b	0.035255	0.15764	Eif3h	0.059361	0.098645	Il11ra1	0.0035882	0.37845	Tent5a	0.036923	0.25813
Tmed2	0.0026949	0.15641	Eif3m	0.011918	0.08813	Serpinb6a	0.0059299	0.36964	Metrnl	0.026152	0.25787
Uba52	0.0037267	0.15347	Rpl27-ps3	0.041349	0.08262	Rhoc	0.0034272	0.35352	Ddx3x	0.0027167	0.2507
Prdx1	0.067322	0.152	Rala	0.010298	0.08127	Pdlim2	0.048497	0.34961	Calm2	7.2389e-08	0.24174
Rpl34	9.4988e-05	0.15041	Ranbp1	0.0095245	0.080115	Medag	0.00064059	0.34645	Pdia6	0.073804	0.23334
Atp5e	1.0992e-06	0.14935	Tnfaip8	0.019665	0.07376	Itgb5	0.0025503	0.34497	Lamp1	2.4983e-06	0.23044
Serf2	4.5143e-07	0.14804	Asap1	0.058866	0.071385	App	0.00077758	0.33615	Ifi207	0.0072174	0.21264
Rpl37	0.00053208	0.14768	Rps21	0.0039616	0.070705	mt-Atp6	1.358e-09	0.33282	Clta	1.1841e-06	0.21114
Eif1	0.0014501	0.14509	Tomm20	0.02403	0.07048	Col6a2	0.038198	0.32714	Calr	0.016009	0.21042
Rnh1	0.0019227	0.13758	Eif5a	0.065627	0.070135	Nenf	2.2695e-05	0.32298	Runx1	0.063151	0.20996
Stk17b	0.0086461	0.13474	Snrpf	0.00059335	0.06984	mt-Nd1	5.8514e-06	0.31957	H2-D1	0.006598	0.20758
Capza2	0.0001602	0.12874	Arpp19	0.0031707	0.064055	Ifi27	0.0018651	0.31525	Cd302	0.0014624	0.20475
Eif3h	0.00021087	0.12808	Taok3	0.076414	0.05876	Raph1	0.030632	0.30792	Il10rb	3.3199e-05	0.20094
Snx20	0.020407	0.12625	Bloc1s2	0.066895	0.05547	Lrp1	0.0029592	0.30687	Hsp90b1	0.033686	0.19782
Hnrnpa3	0.00082247	0.12572	Uqcc2	0.05997	0.054335	mt-Co1	7.3846e-05	0.30254	Rtn4	0.00068325	0.18544
Rbms1	0.0088878	0.12286	Gdi2	0.017443	0.05381	mt-Nd4	9.3028e-06	0.29993	Sgpl1	0.032707	0.18529
Chmp4b	0.010177	0.12046	Serf2	0.013373	0.053575	mt-Co3	0.00012095	0.29828	Fam174a	0.00072414	0.18405
Cops9	0.00040875	0.11487	Cox7b	0.020991	0.053575	Hsp90b1	0.067813	0.27749	Lmo2	5.6714e-09	0.18379
Evl	0.048172	0.11448	Arpc5	0.0094119	0.051915	Selenow	5.0291e-06	0.2741	Camk1	0.0012744	0.16077
Rpl22l1	0.02315	0.11067	Polr1d	0.001065	0.04384	Copz2	4.3392e-05	0.26638	Abhd12	0.00030718	0.15389
Csf2ra	0.0012332	0.10496	Atp5f1	0.031817	0.043605	Anxa5	1.5692e-05	0.26633	Asah1	0.0038903	0.15015
Atp5l	0.00018859	0.10366	Eif2s1	0.052295	0.03905	Tceal9	0.0035322	0.26511	Snx3	0.00018951	0.14593
Arpc3	4.4382e-06	0.10348	Tma7	0.057189	0.03604	mt-Co2	2.735e-05	0.26167	Akr1a1	0.00045392	0.14354
Glud1	0.00048188	0.09985	Psmb1	0.0063813	0.03441	Ahnak	0.0011545	0.25598	Herpud1	0.073738	0.14288
Pirb	0.045153	0.096285	Snrpd2	0.0057331	0.031805	Cbx5	0.00032658	0.25125	Frmd4b	0.0003824	0.1396
Ostf1	7.5695e-07	0.091785	Nol7	0.00034233	0.030545	Laptm4a	4.7299e-05	0.24789	Ndufc1	0.052894	0.12564
Ube2d3	0.00071451	0.08787	Cct5	0.052295	0.027935	Fkbp1a	0.0017571	0.22289	Tbxas1	0.074002	0.12163
Arpc5	0.00029298	0.08574	Srsf11	0.012583	0.022995	Tpm1	0.019409	0.22217	Itm2c	0.022903	0.11758
Atp5k	0.074201	0.08521				Cyb5a	0.0015021	0.22129	Tpp1	0.030162	0.11526
Eif4e	0.063909	0.08448				Lgals3bp	0.079448	0.21896	Evi2a	0.013388	0.11224
Actr3	0.015255	0.08424				Klf7	0.0035368	0.19848	Tcn2	0.02779	0.10994
Rnpep	0.025445	0.083735				Itpripl2	0.020945	0.19078	Tnfaip8	0.002117	0.09909
Ist1	0.024886	0.080955				Mtch1	1.0714e-09	0.1902	Pdia3	0.016081	0.098705
Ndufa7	0.0051319	0.0661				Ypel3	0.031012	0.18505	Scp2	0.00029391	0.09805
Spcs2	0.0003543	0.06435				Lrrc58	0.0055701	0.18067	Slc6a6	0.024235	0.097425
Tomm20	0.012339	0.061575				Dynll1	0.0015299	0.17279	Atp5k	0.043896	0.095765
Uqcrq	0.0029007	0.06154				Map4k4	0.054209	0.1633	Tut7	0.00073498	0.08941
Psma4	0.02973	0.058785				Hmgn1	0.0010588	0.16276	Atp6v0b	0.00042093	0.085475
Rpl22	0.051507	0.0527				Pea15a	0.071911	0.16236	P2rx4	0.038237	0.08158
Mgat2	0.026097	0.050435				Tgfbr2	0.0079943	0.14928	Gng5	0.0035929	0.0775
Ifngr2	0.01463	0.050215				Il6st	0.0061628	0.1487	Ly96	0.067875	0.07665
Tmem167	0.0013169	0.049055				P4hb	0.00072738	0.14752	Cflar	0.027645	0.0748
Cct8	0.0209	0.048245				Cltb	0.061885	0.14527	Nrros	0.00070394	0.074055
Skap2	0.052395	0.046145				Cd151	0.065269	0.14352	Tubb2a	0.0019765	0.073945
Ggh	0.021059	0.0419				Arf4	0.0084508	0.14139	Snap23	0.006413	0.0597
Csnk1a1	0.015796	0.041745				Mfge8	0.0097878	0.1404	Tmem256	0.024494	0.05784
Hpcal1	0.010201	0.04126				Rrbp1	0.0040814	0.13764	Sft2d1	0.023852	0.054895
Hnrnpf	0.011062	0.04125				Gpx4	0.019051	0.13742	Vamp8	5.7508e-05	0.05363
Cct5	0.0041452	0.034635				Higd1a	0.041471	0.13468	Cmtm6	0.049012	0.051335
Cdc42	0.0036928	0.03022				Brd2	0.010165	0.13456	Hprt	0.012729	0.04938
Sf3b1	0.065388	0.028685				Itgb1	0.00013882	0.12381	Psenen	0.0044436	0.048745
Ppp4c	0.0046413	0.02674				Nfic	0.082868	0.12209	2022-09-07	0.054671	0.04808
Brk1	0.040782	0.016585				Eva1b	0.056234	0.11807	Pfdn1	0.082796	0.042565
						Ptms	0.073409	0.117	G3bp2	0.017232	0.039185
						Ctnna1	0.078611	0.11535	Selenok	0.0051189	0.036145
						Sec62	2.2003e-05	0.1149	Ywhae	0.074135	0.035375
						0610030E20Rik	0.04143	0.11477	Ap2s1	0.050342	0.034435
						Zfand6	0.055292	0.10747	Tacc1	0.030695	0.03405
						Dstn	1.7857e-05	0.10738	Lamtor1	0.0099398	0.032075
						Calu	5.6707e-08	0.10062	2610001J05Rik	0.0068718	0.028775
						Txndc17	0.078057	0.096765	Mrps21	0.009604	0.02752
						Fam198b	0.026093	0.0951	Tmco1	0.011604	0.0248
						Ralbp1	0.0040867	0.090105	Rab14	0.059471	0.017435
						Tmed3	0.0045241	0.08563
						Myl12a	0.010519	0.083845
						Aes	0.007387	0.078995
						2022-09-11	0.016759	0.07805
						Hsbp1	0.082434	0.075915
						Son	0.043896	0.075835
						Ap2m1	0.033755	0.0738
						Rbm25	0.0029007	0.072395
						Cd164	0.0468	0.07101
						Anapc5	0.05914	0.06845
						Slc29a1	0.074799	0.068445
						Fbn1	0.061203	0.06615
						Imp3	0.024494	0.06415
						Tprgl	5.9744e-05	0.0602
						Ttc14	0.024416	0.05931
						Ppp1r2	0.019261	0.05902
						Itm2c	0.026069	0.05767
						Pgrmc1	0.025634	0.05731
						Oaf	0.031558	0.05445
						Ywhaq	0.0038601	0.052345
						Eif3a	9.3558e-06	0.050985
						Arl1	0.071847	0.048205
						Pcsk6	0.039355	0.0481
						Camk2n1	0.068803	0.0481
						Hcfc1r1	0.0064688	0.045365
						Sar1a	0.05671	0.044445
						Lama4	0.03198	0.0421
						Sec13	0.034901	0.041175
						Bclaf1	0.05735	0.040405
						Macf1	0.022732	0.04038
						Luc7l2	0.0018729	0.039745
						Desi2	0.04094	0.0396
						Sdf4	0.0025537	0.03847
						Nucb1	0.061543	0.037415
						Spcs1	0.034831	0.035405
						Tgoln1	0.020991	0.03409
						Cetn3	0.027272	0.033975
						Tmem256	0.041593	0.03333
						Bsg	0.078126	0.03255
						9530068E07Rik	0.05498	0.031355
						Krtcap2	0.0020968	0.03067
						Mbnl2	0.043427	0.03016
						Pebp1	0.0045125	0.029085
						Rnf187	0.010857	0.027935
						Bcap31	0.022012	0.02748
						Pcnp	0.01322	0.02395
						Atp5j	0.0071034	0.023355
						Rab2a	0.0016804	0.02309
						Ywhab	0.047757	0.0227
						Ddah2	0.022805	0.0223
						Chic2	0.029576	0.021985
						Pls3	0.053093	0.018
						Cdc37	0.057995	0.01472
