## Supplementary material for "Circuit to target approach defines an autocrine myofibroblast loop that drives cardiac fibrosis": Table_S6_Macrophage_Myofibroblast_Gene_Signature

### Sheet: Table_SI1
Macrophage Genes	Myofibroblast Genes
Adgre1	Cthrc1
Aif1	Col1a1
Alox5ap	Sfrp2
Arhgdib	Postn
Bcl2a1b	Col1a2
C1qa	Col3a1
C1qb	Ptn
C1qc	Acta2
C3ar1	Mfap4
C5ar1	Csrp2
Ccl6	Wisp2
Ccl9	Ddah1
Ccr2	Timp1
Cd14	Col5a2
Cd300c2	Lox
Cd48	Aspn
Cd52	Fn1
Cd53	Col8a1
Cd68	Fstl1
Cd74	Tagln
Cfp	Bgn
Clec12a	Rbp1
Clec4a1	Serpinh1
Clec4a2	Ltbp2
Clec4a3	Serpinf1
Coro1a	Sfrp1
Cotl1	Pam
Csf1r	Kdelr2
Csf2ra	Mfap5
Ctsa	Rcn3
Ctsc	Tpm2
Ctsh	Col14a1
Ctss	Loxl1
Cybb	Ppic
Cyth4	Aebp1
Dab2	Fbn1
Efhd2	Loxl3
Evi2a	Col5a1
Fam49b	Srpx2
Fcer1g	Tgfb3
Fcgr1	Adamts2
Fcgr2b	Pdgfrl
Fcgr3	C1qtnf6
Fxyd5	Mdk
Fyb	Fbln5
Gm2a	Pcolce
Gngt2	Mmp23
Grn	Gpx7
H2-DMa	Cyr61
Hcls1	Gpx8
Itgb2	Ogn
Laptm5	wpre-zsgreen
Lat2	Palld
Lcp1	Lbh
Lgals3	Actn1
Lgmn	Fkbp10
Lrrc25	Pmepa1
Lst1	Snhg18
Ly86	Col6a1
Lyz2	Lum
Mafb	Gxylt2
Man2b1	Ptgis
Metrnl	Emilin1
Mpeg1	Tmem45a
Ms4a6b	Col6a2
Ms4a6c	Olfml3
Ms4a6d	Rcn1
Ms4a7	Maged1
Ncf2	Efemp2
Ncf4	Copz2
Otulinl	Txndc5
P2ry6	Dpysl3
Pf4	Cryab
Pirb	Bmp1
Pla2g7	Kdelr3
Pld4	Lhfp
Plek	Chpf
Plin2	Cnn3
Ptpn18	Cald1
Ptpn6	Fbln2
Ptprc	Nedd4
Pycard	Fkbp7
Rgs10	Fkbp9
Rgs2	Mxra7
S100a4	P3h3
Selplg	Mxra8
Sirpa	Npdc1
Skap2	Cavin3
Slfn2
Spi1
Spp1
Srgn
Tgfbi
Tm6sf1
Tmem106a
Tpd52
Trem2
Tyrobp
Ucp2
Unc93b1
Vsir
Wfdc17
